# β-lactamase expression induces collateral sensitivity in *Escherichia coli*

**DOI:** 10.1101/2023.11.22.568265

**Authors:** Cristina Herencias, Laura Álvaro-Llorente, Paula Ramiro-Martínez, Ada Muñoz-Cazalla, Javier DeLaFuente, Laura Jaraba-Soto, Juan Antonio Castillo-Polo, Rafael Cantón, Álvaro San Millán, Jerónimo Rodríguez-Beltrán

**Author notes:** Corresponding authors: Cristina Herencias, Álvaro San Millán, and Jerónimo Rodríguez-Beltrán. These authors contributed equally to this work and should be considered co-first authors (Cristina Herencias, Laura Álvaro-Llorente).

## Abstract

Major antibiotic groups are losing effectiveness due to the uncontrollable spread of antimicrobial resistance (AMR) genes. Among these, β-lactam resistance genes –encoding β-lactamases– stand as the most common resistance mechanism in Enterobacterales due to their frequent association with mobile genetic elements. In this context, novel approaches that counter mobile AMR are urgently needed. Collateral sensitivity (CS) occurs when the acquisition of resistance to one antibiotic increases susceptibility to another antibiotic and can be exploited to selectively eliminate AMR. However, most CS networks described so far emerge as a consequence of chromosomal mutations and cannot be leveraged to tackle mobile AMR. Here, we dissected the CS response elicited by the acquisition of a prevalent antibiotic resistance plasmid to reveal that the expression of the β-lactamase *bla*_OXA-48_ induces CS to colistin and azithromycin. We next showed that expression of other clinically relevant mobile β-lactamases produces similar CS responses in multiple, phylogenetically unrelated *E. coli* strains. Finally, by combining experiments with surveillance data comprising thousands of antibiotic susceptibility tests, we showed that β-lactamase-induced CS is pervasive within Enterobacterales. These results highlight that the physiological side-effects of β-lactamases can be leveraged therapeutically, paving the way for the rational design of specific therapies to block mobile AMR or at least counteract their effects.
