## Supplementary material for "β-lactamase expression induces collateral sensitivity in *Escherichia coli*": Supplemenary Tables

### Sheet: Supplementary Table 1
Plasmid name	Plasmid backbone (Incompatibility group/ori)	Size (bp)	Resistance genes	Features/Comments	Reference (Genbank Ac. No.)	Origin
pOXA-48WT	pOXA-48 (IncL)	65499	blaOXA-48	-	MT441554	(DelaFuente et al. 2022)
pOXA-48DEL		65300	-	Deletion in blaOXA-48	NZ_MT989346.1
pOXA-48PV-E		63589	blaOXA-48	Deletion in ltrA and synonymous SNP	NZ_CP097433.1
pOXA-48PV-K		63590	blaOXA-48	Deletion in ltrA gene, synonymous SNP and insertion.	NZ_CP097429.1
pOXA-48PV-D		65499	blaOXA-48	Synonymous SNP, insertion of blaCTX-M-15 and missense SNP in traY	WTCHG_423853_266114 (BioProject PRJNA626430)
pOXA-48PV-B		52373	blaOXA-48	Deletion of 13 Kb mainly affecting conjugation genes	NZ_CP097422.1
pOXA-48PV-O		63589	blaOXA-48	Deletion in ltrA, synonymous SNP and stop gained in traU	WTCHG_423853_203167 (BioProject PRJNA626430)
pOXA-48TET		64145	tetC	blaOXA-48 gene replaced with a tetracycline resistance gene (tetC)	-	This work
pUN4	pUN4 (p15A)	1966	cat	beta-lactamase expression under its own promoter	-	Kind gift from Christopher Frøhlich
pUN-OXA-48WT		2986	cat, blaOXA-48		-	This work
pUN-OXA-48DEL		2769	cat, ΔblaOXA-48		-
pUN-CTX-M-15		2995	blaCTX-M -15		-	This work
pBAD18	pBAD18-Kn (pBR322)	5437	kanR2	Arabinose inducible beta-lactamase expression	-	(Rajer and Sandegren 2022)
pBAD-CTX-M-14		6316	kanR2		-
			blaCTX-M-14		-
pBAD-CTX-M-15		6316	kanR2, blaCTX-M -15		-
pBAD-TEM-1		6301	kanR2, blaTEM-1		-
pBAD-OXA-1		6271	kanR2, blaOXA-1		-
pBAD-NDM-1		6253	kanR2, blaNDM-1		-
pBAD-KPC-2		6322	kanR2, blaKPC-2		-
pBAD-OXA-48		6238	kanR2, blaOXA-48		-
pBAD-tet		6646	kanR2, tetA		-	This work
pBAD-cat		6130	kanR2, cat		-
pBAD-gfp		6156	kanR2		-

### Sheet: Supplementary Table 2
Strain	Phylogroup	Assembly accession	Antibiotic Resistance genes	START	END	%COVERAGE	%IDENTITY	DATABASE	AMR_ACCESSION	PRODUCT	RESISTANCE
ECOR01	A	ASM333440v1	blaEC	264869	266002	100	100	ncbi	NG_047494.1	BlaEC family class C beta-lactamase	BETA-LACTAM
ECOR27	B1	ASM333466v1	blaEC-18	4664	5797	100	99.3	ncbi	NG_049083.1	class C extended-spectrum beta-lactamase EC-18	CEPHALOSPORIN
ECOR35	F	ASM333473v1	blaEC-19	93422	94555	100	99.21	ncbi	NG_049084.1	class C extended-spectrum beta-lactamase EC-19	CEPHALOSPORIN
ECOR42	E	ASM333378v1	blaEC	171999	173132	100	98.77	ncbi	NG_047494.1	BlaEC family class C beta-lactamase	BETA-LACTAM
ECOR47	D (CGA +)	ASM333371v1	blaEC-8	49487	50620	100	98.15	ncbi	NG_049086.1	cephalosporin-hydrolyzing class C beta-lactamase EC-8	CEPHALOSPORIN
ECOR49	D	ASM333368v1	blaEC-8	10685	11818	100	98.68	ncbi	NG_049086.1	cephalosporin-hydrolyzing class C beta-lactamase EC-8	CEPHALOSPORIN
ECOR53	B2 VI	ASM333365v1	blaEC-5	14931	16064	100	99.82	ncbi	NG_049085.1	cephalosporin-hydrolyzing class C beta-lactamase EC-5	CEPHALOSPORIN
ECOR61	B2 IX	ASM333356v1	blaEC-5	18251	19384	100	99.3	ncbi	NG_049085.1	cephalosporin-hydrolyzing class C beta-lactamase EC-5	CEPHALOSPORIN
ECOR70	C	ASM333347v1	blaEC-13	172404	173537	100	99.91	ncbi	NG_049079.1	class C extended-spectrum beta-lactamase EC-13	CEPHALOSPORIN
	C	ASM333347v1	sul2	21	836	100	100	ncbi	NG_051852.1	sulfonamide-resistant dihydropteroate synthase Sul2	SULFONAMIDE

### Sheet: Supplementary Table 3
Correlation	lower_CI	rho	upper_CI	p	n	data
MER-COL	-0.155	-0.138	-0.121	2.76387e-43	13203	ATLAS
COL-DOR	-0.132	-0.115	-0.099	2.07761e-26	13203	ATLAS
COL-IMI	-0.207	-0.19	-0.174	5.20137e-94	13203	ATLAS
AMC-AZI	-0.825	-0.763	-0.683	2.35701e-13	137	Experimental
AMC-COL	-0.849	-0.795	-0.726	1.9343e-18	143	Experimental
CTX-AZI	-0.661	-0.586	-0.498	1.69213e-10	251	Experimental
CTX-COL	-0.455	-0.35	-0.237	1.25176e+06	250	Experimental
MER-AZI	-0.849	-0.752	-0.607	5404.3	54	Experimental
MER-COL	-0.56	-0.343	-0.083	110550311206473	54	Experimental
ERT-AZI	-0.675	-0.615	-0.547	3.5467e-25	363	Experimental
ERT-COL	-0.603	-0.533	-0.456	1.96497e-14	368	Experimental
IMI-AZI	-0.769	-0.631	-0.437	317715	54	Experimental
IMI-COL	-0.618	-0.42	-0.171	158261126495535	54	Experimental
AZI-COL	0.374	0.458	0.534	6.70109e-07	376	Experimental
AZI-AZM	-0.639	-0.448	-0.204	687462811893583	54	Experimental
COL-AZM	-0.505	-0.274	-0.007	449194655263806	54	Experimental

### Sheet: Supplementary Table 4
Antibiotic class		Antibiotic	Abbreviation	Target
Aminoglycosides		Gentamicin	GM	30S subunit
		Kanamycin	KN
Anphenicols		Chloramphenicol	CHL	50S subunit
β-lactams	Cephalosporins	Cefotaxime	CTX	Cell wall
	Monobactams	Aztreonam	AZM
	Carbapenems	Meropenem	MER
		Doripenem	DOR
		Imipenem	IMP
		Ertapenem	ERT
	Penicillins + β-lactamase inhibitors	Amoxicillin + clavulanic acid	AMC
Fosfomycins		Fosfomycin	FOS	Cell wall
Macrolides		Azithromycin	AZI	50S subunit
Polymyxin		Colistin	COL	Lipopolysaccharide
Fluoroquinolones		Ciprofloxacin	CIP	DNA gyrase
Rifampin		Rifamycin	RIF	RNA polymerase
Sulfonamides		Trimethoprim	TMP	Folic acid synthesis
Tetracyclines		Tetracycline	TET	30S subunit

### Sheet: Supplementary Table 5
Name	Sequence 5`-> 3`	Reference
OXA-48F	ttggtggcatcgattatcgg	De la fuente et al
OXA-48R	gagcacttcttttgtgatggc	De la fuente et al
ΔblaOXA-48F	catcaggggattcttcagtat	De la fuente et al
ΔblaOXA-48R	tgtctacattgcccgaaatg	De la fuente et al
CS23	ccccatacgatggagcacctcaaaaacac	This work
CS24	cctggtgctacctagggaataattttttcctg	This work
CS25	attccctaggtagcaccaggcgtttaag	This work
CS26	aggtgctccatcgtatggggctgacttc	This work
CS7	tattccctagcaccaggcgtttaagggc	This work
CS8	aggtgctccaaatcgtatggggctgacttc	This work
CS9	ccatacgatttggagcacctcaaaaacac	This work
CS10	acgcctggtgctagggaataattttttcctgtttg	This work
CS41	tagcaccaggcgtttaag	This work
CS42	tcgtatggggctgacttc	This work
CS43	ctgaagtcagccccatacgattgaaaggtggttgtaaataatg	This work
CS44	cccttaaacgcctggtgctattacaaaccgtcggtgac	This work
pBAD (RBS)_fwd	tagcggaaacggtctagag	This work
pBAD (RBS)_rev	gggattcctcctgaattc	This work
tetA_pbad_fwd	gcgaattcaggaggaatcccatgaatagtccgacaaag	This work
tetA_pbad_rev	actctagaccgtttccgctactaagcacttgtctcctg	This work
GFP_pbad_fwd	gcgaattcaggaggaatcccatgagtaaaggagaagaac	This work
GFP_pbad_rev	actctagaccgtttccgctactatttgtatagttcatccatgc	This work
cat_fwd	gcgaattcaggaggaatcccatggagaaaaaaatcactgg	This work
cat_rev	actctagaccgtttccgctattctaggcaccaataactg	This work
